# Genome-wide Association Study of Pediatric Obsessive-Compulsive Traits: Shared Genetic Risk between Traits and Disorder

**DOI:** 10.1101/858241

**Authors:** Christie L. Burton, Mathieu Lemire, Bowei Xiao, Elizabeth C. Corfield, Lauren Erdman, Janita Bralten, Geert Poelmans, Dongmei Yu, S-M Shaheen, Tara Goodale, OCD Working Group of the Psychiatric Genomics Consortium, Noam Soreni, Gregory L. Hanna, Kate D. Fitzgerald, David Rosenberg, Gerry Nestadt, Andrew D. Paterson, Lisa Strug, Russell J. Schachar, Jennifer Crosbie, Paul D. Arnold

**Author notes:** **Corresponding Author:** Christie L. Burton, PhD, Research Associate, The Hospital for Sick Children (Neurosciences and Mental Health/Psychiatry), 555 University Ave, 4289B, Toronto, ON M5G 1X8, ex 202346/Fax.

## Abstract

**Objective:** To identify genetic variants associated with obsessive-compulsive (OC) traits and test for sharing of genetic risks between OC traits and obsessive-compulsive disorder (OCD).

**Methods:** We conducted a genome-wide association analysis of OC traits using the Toronto Obsessive-Compulsive Scale (TOCS) in 5018 unrelated Caucasian children and adolescents from the community (Spit for Science sample). We tested the hypothesis that genetic variants associated with OC traits from the community would be associated with clinical OCD using a meta-analysis of three OCD case-controls samples (cases=3384, controls=8363). Shared genetic risk was examined between OC traits and OCD in the respective samples using polygenic risk score and genetic correlation analyses.

**Results:** A locus tagged by rs7856850 in an intron of *PTPRD* (protein tyrosine phosphatase δ) was significantly associated with OC traits at the genome-wide significance level (*p*=2.48×10^−8^). The rs7856850 locus was also associated with OCD in a meta-analysis of three independent OCD case/control genome-wide datasets (*p*=0.0069). Polygenic risk scores derived from OC traits were significantly associated with OCD in a sample of childhood-onset OCD and vice versa (*p*’s<0.01). OC traits were highly but not significantly genetically correlated with OCD (*r*_*g*_=0.83, *p*=0.07).

**Conclusions:** We report the first validated genome-wide significant variant for OC traits. OC traits measured in the community sample shared genetic risk with OCD case/control status. Our results demonstrate the importance of the type of measure used to measure traits as well as the feasibility and power of using trait-based approaches in community samples for genetic discovery.

---

Obsessive-compulsive disorder (OCD) is a common (1-2% prevalence)(1) psychiatric disorder characterized by intrusive, recurrent thoughts and repeated, ritualized behaviors. Up to 50% of OCD cases have a childhood-onset (before the age of 18)(2), which is more heritable than adult-onset OCD (3). Two genome-wide association studies (GWAS) in clinical samples with mixed ages of OCD-onset and a meta-analysis of these studies did not identify genome-wide significant findings (4–6). Top hits from previous GWAS include SNPs within *DLGAP1, BTBD3, GRID2* and one close to *PTPRD*. Using obsessive-compulsive (OC) symptoms rather than a clinical diagnosis, a study of adult twins identified a genome-wide significant SNP in *MEF2B* (rs8100480)(7). However, this SNP was not replicated in an independent sample (5).

We conducted a GWAS of quantitative OC traits in a large pediatric, community-based sample: Spit for Science (8). We measured OC traits using the Toronto Obsessive-Compulsive Scale (TOCS - 8). This heritable measures (9) that includes negative scores that represent ‘strengths’ (e.g., never upset when their belongings are rearranged) and positive scores that represent ‘weaknesses’ (e.g., very upset when their belongings are rearranged). We reasoned that a strength-to-weakness format would generate scores with a more normal distribution in a community sample (8) than those observed with typical OCD scales and would therefore boost power of genetic discovery (10). Typical OCD trait measures generate J-shaped distributions because their format calls for ratings of symptoms from absence to presence (score of zero to a positive integer). A j-shaped distribution is especially likely when using typical OCD measures in a community sample where the prevalence of OC symptoms is low and most people would get scores of zero (11). This j-shaped distribution can be replicated with the TOCS by collapsing the ‘strengths’ (i.e., negative scores) into scores of zero (Figure 1). We tested the hypothesis the distribution of TOCS scores would boost power of genetic discovery (10) by running a GWAS with the collapsed TOCS measure as well as the full distribution. We characterized the genetic associations for TOCS by conducting gene-based analyses, examining brain expression quantitative trait loci (eQTLs) of top hits, estimating SNP-based heritability and genetic correlations of total OC trait scores with other medical/mental health disorders and traits. We also examined if the top hits from the previous GWAS of OC symptoms (7) replicated in our study. Finally, we tested the hypothesis that OC traits in the community share genetic risk with OCD by examining individual genetic variants, genetic correlations and polygenic risk between OC traits in Spit for Science and three independent OCD case/control samples.

**Figure 1:**

Distribution of OC Trait Measures. Histograms of a) TOCS total score, b) total score for collapsed TOCS items (all negative scores converted to zero for each item) and c) the Child Behavior Checklist – Obsessive-Compulsive Scale (CBCL-OCS). *n*=5018
