## Supplemental Table 1 for "Genome-wide Association Study of Pediatric Obsessive-Compulsive Traits: Shared Genetic Risk between Traits and Disorder"

### Sheet: Sheet1
Table S1: LD-Independent Top Loci in GWAS of OC Traits in Spit for Science
	CHR	POS	SNP	A1/A2	A1 Freq	AR2	BETA	SE	P	Gene	Closest Gene(s)
1	9	8546095	rs7856850	A/C	0.2169	1	0.14	0.0251	2.48e-08	PTPRD
2	9	17715861	rs2182089	A/T	0.4495	0.94	-0.1104	0.0212	1.88e-07	SH3GL2
3	11	129601007	rs691956	A/G	0.4062	0.93	0.111	0.0217	3.26e-07		TMEM45B
4	1	162504471	rs148060323	T/C	0.0107	0.55	0.6155	0.121	3.76e-07		UHMK1
5	2	101544574	rs3754673	C/A	0.1209	0.82	-0.1698	0.0343	7.79e-07	NPAS2
6	6	126459465	rs9491565	G/T	0.3278	0.96	0.1085	0.0223	1.24e-06	LOC101928096
7	4	93615725	rs5860287	A/AT	0.5472	0.84	0.1078	0.0225	1.62e-06	GRID2
8	13	104540199	rs9586307	G/A	0.0199	0.72	-0.4	0.0838	1.85e-06		AL136524.1
9	21	37899076	rs16997926	T/C	0.03	0.6	0.3716	0.0783	2.14e-06	CLDN14
10	8	53318845	rs2360284	A/G	0.0238	0.34	0.4507	0.0955	2.45e-06	ST18
11	16	15265656	rs200674936	A/G	0.7105	0.77	-0.1216	0.026	2.88e-06		AC126763.1
12	12	63200854	rs2663961	A/G	0.0812	0.86	-0.1874	0.0401	2.96e-06	PPM1H
13	1	210823589	rs115453328	A/T	0.022	0.8	0.3515	0.0759	3.74e-06	HHAT
14	3	130957130	rs59647576	T/C	0.1663	0.93	-0.1326	0.0286	3.76e-06	NEK11
15	16	53018591	rs8058777	G/A	0.7649	0.75	-0.124	0.0272	5.37e-06		RP11-467J12.2/RP11-467J12.3
16	6	99557496	rs113752873	G/T	0.0445	0.41	0.3148	0.0692	5.44e-06		MIR548AI
17	6	30993813	rs62399429	A/G	0.1523	1	0.131	0.0288	5.49e-06	MUC22
18	3	115079732	rs68163280	G/GAGAGAA	0.8974	0.39	0.2232	0.0491	5.65e-06		AC026341.1/AC026341.2
19	4	108757949	rs151001187	T/C	0.017	0.79	-0.3887	0.0874	8.96e-06	SGMS2
20	18	13245196	rs112018958	G/A	0.0511	0.55	0.2587	0.0584	9.63e-06	LDLRAD4
