## Supplemental Table 2 for "Genome-wide Association Study of Pediatric Obsessive-Compulsive Traits: Shared Genetic Risk between Traits and Disorder"

### Sheet: NTR Only
Supplemental Table 2: Replication of den Braber et al. 2016 in Spit for Science TOCS GWAS
				Den Braber 2016 Results		Spit for Science Results
snp	chr	bp	Ref Allele	Beta	p-value	beta	se	p	af	Result
rs60588302	9	7900777	C	1.1278	6.44e-06	0.111827	0.0500384	0.025473	0.0542122	Replicated
rs11671119	19	19286077	C	1.2036	4.11e-07	0.0206382	0.05886	0.725879	0.0401042	Not replicated, same direction
rs11658311	17	17470526	C	0.7719	6.5e-06	0.0232483	0.0454382	0.608922	0.0558481	Not replicated, same direction
rs17024030	4	96399606	G	0.7155	6.07e-06	0.047046	0.0467976	0.314797	0.0643654	Not replicated, same direction
rs17384439	4	96424680	T	0.8323	1.59e-06	0.0438135	0.0499387	0.380341	0.0507293	Not replicated, same direction
rs2837096	21	40978013	G	0.747	2.18e-06	0.0280981	0.0435252	0.518594	0.0740873	Not replicated, same direction
rs4818048	21	40908952	C	0.8956	4.24e-07	0.0204395	0.0431571	0.6358	0.0674333	Not replicated, same direction
rs4818049	21	40910464	G	0.8557	1.03e-06	0.0235174	0.0430117	0.584563	0.0687214	Not replicated, same direction
rs4818050	21	40910600	C	0.8725	6.37e-07	0.0211434	0.0433705	0.625922	0.0662735	Not replicated, same direction
rs4818052	21	40912745	A	0.8475	2.64e-06	0.0227517	0.0434504	0.600563	0.0666868	Not replicated, same direction
rs74276709	21	40913995	A	0.8226	5.85e-06	0.0118705	0.0436455	0.785652	0.0638385	Not replicated, same direction
rs77460585	5	101123995	G	0.8668	4.45e-06	0.0130154	0.05599	0.816191	0.0402747	Not replicated, same direction
rs77615161	21	40911050	G	0.8541	1.3e-06	0.024526	0.0432356	0.57056	0.0677243	Not replicated, same direction
rs77959192	21	40911027	C	0.8707	7.36e-07	0.0206694	0.043459	0.634375	0.0659954	Not replicated, same direction
rs79219884	21	40899981	A	0.8467	6.4e-06	0.0388128	0.0472937	0.41187	0.0575323	Not replicated, same direction
rs8100480	19	19299079	C	1.4095	2.56e-08	0.0134609	0.0524809	0.797582	0.0511813	Not replicated, same direction
rs9520326	13	107865442	T	-0.4326	6.37e-06	-0.0363523	0.0216505	0.0932043	0.414895	Not replicated, same direction
rs999719	22	34264838	T	0.4442	5.33e-06	0.0240206	0.0225596	0.287035	0.308436	Not replicated, same direction
rs581043	3	62830115	C	0.4358	5.26e-06	-0.0370663	0.0236035	0.116391	0.698324	Not replicated; opposite direction
Note: reference allele was the same in both samples
These SNPS were the only ones reported in den Braber et al., 2016
